# Mass Dynamics 2.0: An improved modular web-based platform for accelerated proteomics insight generation and decision making

**DOI:** 10.1101/2022.12.12.517480

**Authors:** Anna Quaglieri, Joseph Bloom, Aaron Triantafyllidis, Bradley Green, Mark R. Condina, Paula Burton Ngov, Giuseppe Infusini, Andrew I. Webb

## Abstract

Data processing is essential to reliably generate knowledge from proteomics studies. The complexity of the proteomics data, as well as the ability of research teams to adopt complex analysis pipelines, have proven to be an obstacle to effective collaboration and more efficient biological insight generation.

Here, we introduce MD 2.0, a cloud- and web-based platform for quantitative proteomics data, which implements a novel analysis workspace where statistical analyses, visualizations, and external knowledge generation are integrated into a modular framework. This modularity enables researchers the flexibility to test different hypotheses, and customize and template complex proteomics analyses, thereby expediting insight generation for complex datasets. The extensible MD 2.0 environment has been built with a scalable architecture to allow rapid development of future analysis modules and enhanced tools for remote collaboration, like experiment sharing and a live chat capability.

The new drag-and-drop modules allow researchers to easily and quickly assess different aspects of an experiment, including quality control, differential expression and enrichment analysis. The modularity of MD 2.0 lays the foundation to support broader community-based analytical template generation and optimized sharing and collaboration between proteomics experts and biologists, thereby accelerating research teams’ abilities to extract knowledge from complex proteomics datasets.
