## Supplementary Table 1 for "Mass Dynamics 2.0: An improved modular web-based platform for accelerated proteomics insight generation and decision making"

QC Type	Name	Available if	Generic Format	MaxQuant	MaxQuant LFQ Proteins	MaxQuant Full LFQ	MaxQuant TMT Proteins	RAW DDA - 2	RAW DIA - 2
PCA	PCA Proteins		yes	yes	yes	yes		yes
PCA	PCA Screeplot Proteins		yes	yes	yes	yes		yes
PCA	PCA DE proteins	Enough DE proteins (>=4)	yes	yes	yes	yes		yes
PCA	PCA Peptides			yes*		yes
PCA	PCA Screeplot Peptides			yes*		yes
PCA	PCA DE Peptides			yes*		yes
PCA	PCA Modified Peptides			yes*		yes
PCA	PCA Screeplot Modified Peptides			yes*		yes
PCA	PCA DE Modified Peptides	Enough DE proteins (>=4)		yes*		yes
PCA	TMT PCA Proteins			yes			yes
PCA	TMT PCA Screeplot Proteins			yes			yes
PCA	TMT PCA DE Proteins	Enough DE proteins (>=4)		yes			yes
PCA	PCA MS1 Features							yes
PCA	PCA Screeplot MS1 features							yes
CV	CV Proteins		yes		yes	yes		yes
CV	CV Table Proteins		yes
CV	CV Modified Peptides					yes
CV	CV Peptides					yes		yes
CV	TMT CV Proteins						yes
Samples correlations matrix	Samples Correlations Proteins	At least 4 filenames	yes		yes	yes		yes
Samples correlations matrix	Samples Correlations DE Proteins	At least 4 filenames; enough DE proteins (>=4)	yes		yes	yes		yes
Samples correlations matrix	Samples Correlations Modified Peptides	At least 4 filenames				yes
Samples correlations matrix	Samples Correlations DE Modified Peptides	At least 4 filenames; enough DE proteins (>=4)				yes
Samples correlations matrix	Samples Correlations Peptides	At least 4 filenames				yes		yes
Samples correlations matrix	Samples Correlations DE Peptides	At least 4 filenames; enough DE proteins (>=4)				yes		yes
Samples correlations scatter	Samples Correlations Scatter Proteins	At least 4 filenames			yes	yes
Samples correlations scatter	Samples Correlations Scatter Modified Peptides	At least 4 filenames				yes
Samples correlations scatter	Samples Correlations Scatter Peptides	At least 4 filenames				yes
Identifications	Identifications Proteins		yes (only as module)		yes	yes		yes
Identifications	Consistent Identifications Proteins		yes (only as module)
Identifications	Identifications Modified Peptides					yes
Identifications	Identifications Peptides					yes		yes
Identifications	Identifications PSMs					yes		yes
Identifications	Identifications Modified Peptides Evidence	Evidence file is uploaded				yes
Identifications	Identifications Peptides Evidence	Evidence file is uploaded				yes
Identifications	Identifications Proteins Evidence	Evidence file is uploaded				yes
Identifications	TMT Identifications Proteins						yes
Imputation	TMT Imputed Proteins						yes
Imputation	Imputed Proteins		yes
Feature Completedness	Missing By Proteins		yes		yes	yes		yes
Feature Completedness	Missing By Sample Proteins		yes		yes	yes		yes
Feature Completedness	Missing By Modified Peptides					yes
Feature Completedness	Missing By Sample Modified Peptides					yes
Feature Completedness	Missing By Peptides					yes		yes
Feature Completedness	Missing By Sample Peptides					yes		yes
Feature Completedness	TMT Missing By Proteins						yes
Feature Completedness	TMT Missing By Sample Proteins						yes
Feature Completedness	Missing By MS1 Features							yes
Feature Completedness	Missing by sample MS1 Features							yes
Feature Completedness	Missingness Pattern Proteins		yes
Digestion efficiency	TMT Missed Cleavages Evidence	Evidence file is uploaded				yes
Digestion efficiency	Missed Cleavages Evidence	Evidence file is uploaded			yes
Parent Ion Fraction	TMT Parent Ion Fraction Evidence	Evidence file is uploaded					yes
Intensities distribution	TMT Intensities Boxplot Proteins						yes
Intensities distribution	TMT Intensities Normalised Boxplot Proteins						yes
Intensities distribution	Intensities Boxplot Proteins		yes
Intensities distribution	Violin Plots Features Intensities
Intensities distribution	Violin Plots Normalised Features Intensities
RLE boxplots	RLE Normalised Proteins	Normalisation is performed	yes
RLE boxplots	RLE Raw Proteins		yes
MS1 features distribution	Number of IDs per minute							yes
MS1 features distribution	Number of IDs per 10h							yes
Chromatography	Peak Shape Distribution							yes
Chromatography	FWHM Distribution							yes
Instrument health	PPM Error Density Distribution Recalibrated							yes
Instrument health	PPM Error Density Distribution Uncalibrated							yes
Instrument health	PPM Error Density Distribution By Run Recalibrated							yes
Instrument health	PPM Error Density Distribution By Run Uncalibrated							yes
*If Peptides table is uploaded
2 - RAW DDADIA QCs at the time of writing are available in single document and not as modules
